# Neoplastic and immune single cell transcriptomics define subgroup-specific intra-tumoral heterogeneity of childhood medulloblastoma

**DOI:** 10.1101/2020.08.28.272021

**Authors:** Kent A. Riemondy, Sujatha Venkataraman, Nicholas Willard, Anandani Nellan, Bridget Sanford, Andrea M. Griesinger, Vladimir Amani, Siddhartha Mitra, Todd C. Hankinson, Michael H. Handler, Martin Sill, Jennifer Ocasio, Seth J. Weir, Daniel S Malawsky, Timothy R. Gershon, Alexandra Garancher, Robert J. Wechsler-Reya, Jay R. Hesselberth, Nicholas K. Foreman, Andrew M. Donson, Rajeev Vibhakar

## Abstract

Medulloblastoma (MB) is a heterogeneous disease in which neoplastic cells and associated immune cells contribute to disease progression. To better understand cellular heterogeneity in MB we use single-cell RNA sequencing, immunohistochemistry and deconvolution of transcriptomic data to profile neoplastic and immune populations in childhood MB samples. Neoplastic cells cluster primarily according to individual sample of origin which is in part due to the effect of chromosomal copy number gains and losses. Harmony alignment reveals novel MB subgroup/subtype-associated subpopulations that recapitulate neurodevelopmental processes and are associated with clinical outcomes, including discrete photoreceptor-like cells in MB subgroups GP3 and GP4 and nodule-associated neuronally-differentiated cells in subgroup SHH. We definitively chart the spectrum of MB immune cell infiltrates, which include subgroup/subtype-associated developmentally-related neuron-pruning and antigen presenting myeloid cells. MB cellular diversity is recapitulated in genetically engineered mouse subgroup-specific models of MB. These findings provide a clearer understanding of both the neoplastic and immune cell heterogeneity in MB.
