## Supplementary Table 1 for "Neoplastic and immune single cell transcriptomics define subgroup-specific intra-tumoral heterogeneity of childhood medulloblastoma"

### Sheet: Supplementary Table 1
Supplementary Table 1. Patient and sample details.
UPN	Age at Dx (yr)	Gender	transcriptomic Cavalli subtype	transcriptomic subgroup	methylation Sharma consensus subtype	MNP methylation subgroup	MNP classification maxscore	SNV	CNV detail	sum CNVs
925	3	M	Group3_gamma	GP3	MBg34_II	GP3	0.9977		Gain 1q, 6, 8 (inc MYC), 11. iso17q. Loss p16	6
945	3	F	Group3_beta	GP3	MBg34_II	GP3	0.992966		Gain 1q, 5, 7, 12. Loss 2q, part 4q, 16q	7
1028	7	F	Group3_alpha	GP3	MBg34_IV	GP3	0.766838		Gain part 3q. Iso 17q. Loss 10 (inc. PTEN).	3
1130	3	M	Group3_alpha	GP3	MBg34_III	GP3	0.997672		Gain 7q, 13q, 17q. Loss part 4q, part 5q, part 10q (inc. PTEN)	6
1167	12	F	Group3_alpha	GP3/4	MBg34_I	GP3/4	0.53752		Gain 2, 17. Loss 8	3
1355	6	M	Group3_alpha	GP3	MBg34_III	GP3	0.821464		Focal gain MYC. Gain part 2p, 7, part 10q (inc. PTEN), 11, 15. Iso17q	7
1433	3	M	Group3_gamma	GP3	MBg34_II	GP3	0.999999		Focal gain MYC. Gain part 1q, 5, 6, 7, 8. Iso17q. Loss part 2q.	8
753	4	M	Group4_beta	GP4	MBg34_VIII	GP4	0.989645		iso17q	1
934	12	M	Group4_beta	GP4	MBg34_VIII	GP4	0.994171		iso17q	1
966	6	F	Group4_beta	GP4	MBg34_VIII	GP4	0.873017		Gain 4, 7q. iso11q, iso17q	4
966_2	6	F	Group4_beta	GP4	MBg34_VIII	GP4	0.913064		Gain 4, 7q. iso11q, iso17q. Loss 22q	5
996	13	M	Group4_alpha	GP4	MBg34_VII	GP4	0.47983		Gain 7, 12p, part of 12q, 17qq, 18, 20p. Loss part3p, 3q, 5q, 8, 10, 11q, part 12q, 14, 16q, 21, 22.	17
1066	9	M	Group4_beta	GP4	MBg34_VIII	GP4	0.98928		Loss 8. Iso 17q	2
1070	12	F	Group4_gamma	GP4	MBg34_VII	GP4	0.84509		Gain 7, 10p. Loss 16q, 22q	4
1125	3	M	Group4_gamma	GP4	MBg34_VII	GP4	0.949311		Gain 6, 7, 9p, part 9q, 17. Loss 3, 8, 10, 11	9
1155	6	M	Group4_alpha	GP4	MBg34_VI	GP4	0.898545		Gain 7, 18. Iso 17q. Loss 3, 8, 10, 11.	7
1177	10	M	Group4_beta	GP4	MBg34_V	GP4	0.738691		Gain 1. Iso17q. Loss part 2q	2
1195	10	M	Group4_beta	GP4	MBg34_VIII	GP4	0.990976		Gain 4, part 14q. Iso11q, iso17q.	4
1238	7	F	Group3_alpha	GP4	MBg34_VII	GP4	0.658507		Gain 6, 9, 17q, 18. Loss 8, 10, 11, 21, 22	9
801	4	M	SHH_alpha	SHH	MB_SHH_INF	SHH; SHH A (child, adult)	0.503255	TP53	Chormothripsis. focal gain MYCN, GLI2, TERT, CDKN2A/B, CCND2, CDK4. Loss 4p, part 10q, 17p.	9
831	1	M	SHH_beta	SHH	MB_SHH_INF	SHH; SHH B(infant)	0.99999		Gain 2 (inc. GLI2). Loss 9q (inc. PTCH1)	2
877	3	F	SHH_alpha	SHH	MB_SHH_INF	SHH; SHH B(infant); SHH A (child, adult)	0.997319		Loss 9q (inc PTCH1), 10q.	2
898	2	M	SHH_delta	SHH	MB_SHH_INF	SHH; SHH B(infant)	0.998199		Focal gain MYCN, loss 9 (inc PTCH1), 11p	3
1224	1	M	SHH_beta	SHH	MB_SHH_INF	SHH; SHH B(infant)	0.999988		none	0
1235	4	F	SHH_beta	SHH	MB_SHH_INF	SHH; SHH B(infant)	0.999869		Gain 2 (inc. GLI2), 3, 21	3
1325	0.4	F	SHH_beta	SHH	MB_SHH_INF	SHH; SHH B(infant)	0.999535		Gain 2 (inc. GLI2), 9p, part 9q, 15, 21. Loss part 10q (inc PTEN)	6
1397	11	M	SHH_delta	SHH	MB_SHH_AD	SHH; SHH A (child, adult)	0.826088	TP53	Chromothripsis. Focal gain MYCN, GLI2. Gain part 2p, 4. Iso13q. Focal loss TP53. Loss 2q, 3p, part 5q, 6p, part 8p, 10q inc. PTEN, 12q, 22.	14
1416	4	M	SHH_delta	SHH	MB_SHH_INF	SHH; SHH A; SHH B	0.974804		Iso9p	1
1128	15	F	WNT_beta	WNT	MB_WNT	WNT	0.999125		Gain 19	1
