## Supplementary Table 6 for "Neoplastic and immune single cell transcriptomics define subgroup-specific intra-tumoral heterogeneity of childhood medulloblastoma"

### Sheet: Supplementary Table 6
Supplementary Table 6. Survival analyses of deconvoluted MAGIC cohort subpopulation proportions
MAGIC cohort samples
overall survival censored at 5 years
cutoff median or or positive vs. negative if fewer that median positive. Analysis exclued if less that 10 positive
neoplastic subpopulations
	cutoff	Chi Sq	log rank p	HR (logrank)	95% CI
GP3 cohort (n=110)
GP3_A	median	4.949	0.0261	2.022	1.094 to 3.737
GP3_B1	median	0.6991	0.4031	1.3	0.7045 to 2.397
GP3_B2	median	6.589	0.0103	2.267	1.227 to 4.190
GP3_B	median	1.232	0.267	1.419	0.7691 to 2.617
GP3_C1	median	3.114	0.0776	0.5778	0.3122 to 1.069
GP3_C2	median	2.333	0.1267	0.6166	0.3342 to 1.137
GP3_C	median	3.136	0.0766	0.5722	0.3099 to 1.056
GP3B/C	median	1.232	0.267	1.419	0.7691 to 2.617
GP4 cohort (n=263)
GP4_A1	present (n=94) vs absent (n=169)	3.461	0.0628	1.657	0.9481 to 2.897
GP4_A2	present (n=24) vs absent (n=239)	0	1	1	0.3981 to 2.512
GP4_B1	median	2.64	0.1042	1.571	0.9171 to 2.692
GP4 _C1	median	0.3824	0.5363	0.8435	0.4923 to 1.445
GP4_C2	present (n=62) vs absent (n=201)	0.5747	0.4484	0.7671	0.4056 to 1.451
GP4_C	median	4.01	0.0452	0.5715	0.3335 to 0.9794
GP4_B/C	median	6.158	0.0131	2.022	1.180 to 3.465
SHH cohort (n=166)
SHH_A1	median	3.622	0.057	2.197	1.019 to 4.740
SHH_A2	median	1.692	0.1933	0.5957	0.2761 to 1.285
SHH_B1	median	0.8605	0.3536	0.6836	0.3214 to 1.497
SHH_B2	median	0.4255	0.5142	1.294	0.5998 to 2.793
SHH_B	median	0.569	0.4506	1.347	0.6246 to 2.906
SHH_C1	median	5.71	0.0169	0.3634	0.1685 to 0.7840
SHH_C2	median	1.909	0.1671	1.732	0.8025 to 3.739
SHH_C	median	1.582	0.2085	0.6058	0.2808 to 1.307
SHH_B/C	median	0.002603	0.9593	0.9816	0.4799 to 2.008
immune subpopulations
GP3 cohort (n=110)
non-activated microglia	median	0.432	0.511	0.8148	0.4416 to 1.503
complement myeloid	median	3.846	0.0499	0.5402	0.2922 to 0.9986
M2 myeloid	median	1.92	0.1659	0.6473	0.3507 to 1.195
DC-like myeloid	median	1.591	0.2072	1.487	0.8058 to 2.743
GP4 cohort (n=263)
non-activated microglia	median	0.7357	0.391	0.79	0.4610 to 1.354
complement myeloid	median	4.266	0.0389	0.5647	0.3291 to 0.9690
M2 myeloid	median	0.1283	0.7203	1.103	0.6437 to 1.891
DC-like myeloid	median	0.5716	0.4496	1.231	0.7186 to 2.110
SHH cohort (n=166)
non-activated microglia	present (n=59) vs absent	0.5025	0.4784	1.329	0.5829 to 3.029
complement myeloid	median	0.6436	0.4224	1.373	0.6364 to 2.961
M2 myeloid	median	2.586	0.1078	0.5216	0.2418 to 1.125
DC-like myeloid	median	0.0025	0.9599	1.02	0.4728 to 2.200
