## Supplementary Table 7 for "Neoplastic and immune single cell transcriptomics define subgroup-specific intra-tumoral heterogeneity of childhood medulloblastoma"

### Sheet: GP3
Pearsons R
	GP3-B1	GP3-B2	GP3-C1	GP3-C2	resting microglia (P2RY12+ TMEM119+)	TAM M1/M2 (APOE+, TYROBP+)	TAM CytoHi+ (CCL3+, SPP1+)	TAM M1/M2 (MRC1+ CD163+)	mast/dendritic(CD1C+,FCER1A+)	Neutrophil/Monocyte (S100A9+, THBS1+)	T-cells (CD3G+, IL32+)	B-cells (CD79A+, IGHM+)
GP3-A	0.285868	0.0478612	-0.328564	-0.400183	-0.147943	0.132163	-0.0211036	-0.171588	0.164393	-0.0804495	-0.0473154	-0.00248049
GP3-B1		0.0974913	-0.119182	-0.562725	-0.257404	0.125878	-0.0444574	-0.238872	0.276464	-0.0290082	-0.155371	0.249731
GP3-B2			-0.054237	-0.499159	-0.17674	0.143561	-0.0718632	-0.24327	0.202108	-0.0510373	-0.127267	0.176844
GP3-C1				-0.45605	-0.0113016	0.0509583	0.145181	0.0164787	-0.0526591	0.12948	-0.116894	-0.0737429
GP3-C2					0.280114	-0.223458	-0.036162	0.294642	-0.264367	-0.0142037	0.235064	-0.146695
resting microglia (P2RY12+ TMEM119+)						-0.529067	-0.0704023	-0.127078	-0.147645	-0.0879903	-0.0714353	-0.0832539
TAM M1/M2 (APOE+, TYROBP+)							-0.137162	-0.427247	-0.362602	-0.120766	0.00979343	-0.0227217
TAM CytoHi+ (CCL3+, SPP1+)								0.119766	-0.0910657	-0.0100575	-0.0344902	-0.0489061
TAM M1/M2 (MRC1+ CD163+)									-0.0706589	-0.063701	-0.0205521	-0.255213
mast/dendritic(CD1C+,FCER1A+)										-0.127349	-0.387907	-0.217923
Neutrophil/Monocyte (S100A9+, THBS1+)											0.296912	0.508792
T-cells (CD3G+, IL32+)												0.193903
p value
	GP3-B1	GP3-B2	GP3-C1	GP3-C2	resting microglia (P2RY12+ TMEM119+)	TAM M1/M2 (APOE+, TYROBP+)	TAM CytoHi+ (CCL3+, SPP1+)	TAM M1/M2 (MRC1+ CD163+)	mast/dendritic(CD1C+,FCER1A+)	Neutrophil/Monocyte (S100A9+, THBS1+)	T-cells (CD3G+, IL32+)	B-cells (CD79A+, IGHM+)
GP3-A	0.000589781	0.573037	6.95666e-05	8.80362e-07	0.0799915	0.118232	0.803834	0.0419037	0.0514207	0.342967	0.577425	0.976711
GP3-B1		0.25011	0.159239	3.80379e-13	0.00206036	0.136927	0.600652	0.00433607	0.000904935	0.732759	0.0658126	0.00282226
GP3-B2			0.522975	2.97266e-10	0.0360353	0.0894462	0.397091	0.00365193	0.0162435	0.547819	0.132613	0.0359244
GP3-C1				1.32343e-08	0.894186	0.54844	0.085852	0.846219	0.535155	0.125955	0.167458	0.384827
GP3-C2					0.00076774	0.00773178	0.670314	0.00039024	0.001536	0.867239	0.00501901	0.0825977
resting microglia (P2RY12+ TMEM119+)						1.53765e-11	0.406782	0.133192	0.0806074	0.299484	0.399915	0.326351
TAM M1/M2 (APOE+, TYROBP+)							0.104828	1.26636e-07	9.93121e-06	0.153729	0.908241	0.789132
TAM CytoHi+ (CCL3+, SPP1+)								0.157191	0.282844	0.905777	0.684725	0.564681
TAM M1/M2 (MRC1+ CD163+)									0.40507	0.452992	0.808861	0.00225624
mast/dendritic(CD1C+,FCER1A+)										0.132361	2.00835e-06	0.00943353
Neutrophil/Monocyte (S100A9+, THBS1+)											0.000349935	1.18133e-10
T-cells (CD3G+, IL32+)												0.0212289
log p
	GP3-B1	GP3-B2	GP3-C1	GP3-C2	resting microglia (P2RY12+ TMEM119+)	TAM M1/M2 (APOE+, TYROBP+)	TAM CytoHi+ (CCL3+, SPP1+)	TAM M1/M2 (MRC1+ CD163+)	mast/dendritic(CD1C+,FCER1A+)	Neutrophil/Monocyte (S100A9+, THBS1+)	T-cells (CD3G+, IL32+)	B-cells (CD79A+, IGHM+)
GP3-A	3.22931	0.241817	4.1576	6.05534	1.09696	0.927266	0.0948335	1.37775	1.28886	0.464748	0.238505	0.0102337
GP3-B1		0.601869	0.79795	12.4198	2.68606	0.863512	0.221377	2.3629	3.04338	0.135039	1.18169	2.5494
GP3-B2			0.281519	9.52686	1.44327	1.04844	0.40111	2.43748	1.78932	0.261363	0.877414	1.44461
GP3-C1				7.8783	0.048572	0.260871	1.06625	0.0725173	0.271521	0.899784	0.776095	0.414735
GP3-C2					3.11479	2.11172	0.173722	3.40867	2.81361	0.0618611	2.29938	1.08303
resting microglia (P2RY12+ TMEM119+)						10.8131	0.390638	0.875521	1.09363	0.523626	0.398032	0.486315
TAM M1/M2 (APOE+, TYROBP+)							0.979523	6.89744	5.003	0.813244	0.0417991	0.10285
TAM CytoHi+ (CCL3+, SPP1+)								0.803573	0.548453	0.0429785	0.164484	0.248197
TAM M1/M2 (MRC1+ CD163+)									0.39247	0.34391	0.0921259	2.64662
mast/dendritic(CD1C+,FCER1A+)										0.878238	5.69716	2.02533
Neutrophil/Monocyte (S100A9+, THBS1+)											3.45601	9.92763
T-cells (CD3G+, IL32+)												1.67307

### Sheet: GP4
Pearsons R
	GP4-A2	GP4-B1	GP4-B2	GP4-C1	GP4-C2	resting microglia (P2RY12+ TMEM119+)	TAM M1/M2 (TYROBP+)	TAM CytoHi+ (CCL3+, SPP1+)	TAM M1/M2 (MRC1+ CD163+)	Dendritic-cell-like (CD1C+,FCER1A+)	Neutrophil/Monocyte (S100A9+, THBS1+)	T-cells (CD3G+, IL32+)	Treg (FOXP3+, CTLA4+)	B-cells (CD79A+, IGHM+)
GP4-A1	0.515508	0.0111362	0.156259	-0.596596	-0.187449	-0.23377	0.155715	-0.0588892	-0.031225	0.0705138	-0.0161587	0.00463311	0.0268722	0.0896311
GP4-A2		-0.237142	0.109052	-0.263098	-0.0676246	-0.129785	0.00952715	-0.0437129	0.0468461	0.109	-0.0257805	-0.00450062	-0.0136935	0.0573727
GP4-B1			-0.0132625	-0.496999	-0.322881	-0.121987	0.122186	-0.0410312	-0.0267014	0.0280702	0.105183	-0.0754605	-0.00663968	-0.0420712
GP4-B2				-0.252395	-0.0275938	-0.0726473	0.0322651	-0.0141875	-0.0593919	-0.0136394	-0.00968736	0.0110728	-0.00444439	0.280265
GP4-C1					-0.287113	0.192586	-0.104797	-0.00895327	0.0515907	-0.123497	-0.0290724	0.0476087	0.00676753	-0.03133
GP4-C2						0.10907	-0.132793	0.128405	-0.0152377	0.0698626	-0.0510202	0.00644867	-0.0234071	-0.073268
resting microglia (P2RY12+ TMEM119+)							-0.461247	-0.114364	-0.169085	-0.242134	0.0057084	-0.149349	-0.000299486	-0.108637
TAM M1/M2 (APOE+, TYROBP+)								-0.271018	-0.574026	-0.372457	-0.177671	-0.112375	0.0209526	0.129685
TAM CytoHi+ (CCL3+, SPP1+)									0.112033	-0.0528708	0.179826	0.075961	-0.00985255	0.0618186
TAM M1/M2 (MRC1+ CD163+)										0.162423	0.022921	0.132879	-0.0507186	-0.200045
Dendritic-cell-like (CD1C+,FCER1A+)											0.00494464	-0.047657	-0.0019942	-0.380329
Neutrophil/Monocyte (S100A9+, THBS1+)												0.00964827	-0.00672742	0.182433
T-cells (CD3G+, IL32+)													-0.0125988	0.104523
Treg (FOXP3+, CTLA4+)														0.0488941
pvalue
	GP4-A2	GP4-B1	GP4-B2	GP4-C1	GP4-C2	resting microglia (P2RY12+ TMEM119+)	TAM M1/M2 (APOE+, TYROBP+)	TAM CytoHi+ (CCL3+, SPP1+)	TAM M1/M2 (MRC1+ CD163+)	Dendritic-cell-like (CD1C+,FCER1A+)	Neutrophil/Monocyte (S100A9+, THBS1+)	T-cells (CD3G+, IL32+)	Treg (FOXP3+, CTLA4+)	B-cells (CD79A+, IGHM+)
GP4-A1	1.84127e-23	0.841486	0.00475002	1.02794e-32	0.000682737	2.06958e-05	0.00489965	0.289842	0.574876	0.204839	0.771662	0.93369	0.629333	0.106773
GP4-A2		1.55716e-05	0.0495005	1.51084e-06	0.224056	0.0192511	0.864149	0.432229	0.399934	0.0496102	0.643328	0.935582	0.805741	0.302463
GP4-B1			0.811739	1.11756e-21	2.54175e-09	0.0278855	0.0276289	0.461025	0.631514	0.614126	0.0582023	0.174757	0.905086	0.449732
GP4-B2				4.07766e-06	0.620155	0.191434	0.5622	0.798881	0.285737	0.806494	0.861887	0.842376	0.936385	2.80059e-07
GP4-C1					1.38388e-07	0.000480755	0.059136	0.87226	0.353875	0.0259923	0.60153	0.392298	0.903268	0.57359
GP4-C2						0.0494633	0.016604	0.020584	0.784347	0.209062	0.35923	0.907804	0.674186	0.187658
resting microglia (P2RY12+ TMEM119+)							1.58703e-18	0.0393459	0.00222431	1.01399e-05	0.918349	0.00699243	0.995709	0.0503797
TAM M1/M2 (APOE+, TYROBP+)								7.04345e-07	7.04977e-30	3.92184e-12	0.00129861	0.0429207	0.706684	0.0193454
TAM CytoHi+ (CCL3+, SPP1+)									0.0435623	0.342044	0.00113011	0.171906	0.859556	0.266474
TAM M1/M2 (MRC1+ CD163+)										0.00332093	0.680577	0.0165337	0.362081	0.00028429
Dendritic-cell-like (CD1C+,FCER1A+)											0.929243	0.391818	0.971432	1.26027e-12
Neutrophil/Monocyte (S100A9+, THBS1+)												0.862439	0.903838	0.000953299
T-cells (CD3G+, IL32+)													0.820997	0.0598061
Treg (FOXP3+, CTLA4+)														0.379628
logp
	GP4-A2	GP4-B1	GP4-B2	GP4-C1	GP4-C2	resting microglia (P2RY12+ TMEM119+)	TAM M1/M2 (APOE+, TYROBP+)	TAM CytoHi+ (CCL3+, SPP1+)	TAM M1/M2 (MRC1+ CD163+)	Dendritic-cell-like (CD1C+,FCER1A+)	Neutrophil/Monocyte (S100A9+, THBS1+)	T-cells (CD3G+, IL32+)	Treg (FOXP3+, CTLA4+)	B-cells (CD79A+, IGHM+)
GP4-A1	22.7349	0.0749533	2.3233	31.988	3.16575	4.68412	2.30984	0.537839	0.240426	0.688588	0.112573	0.0297973	0.20112	0.97154
GP4-A2		4.80767	1.30539	5.82078	0.649644	1.71555	0.0634115	0.364287	0.398012	1.30443	0.191567	0.0289181	0.0938046	0.519328
GP4-B1			0.0905833	20.9517	8.59487	1.55462	1.55864	0.336276	0.199617	0.211742	1.23506	0.757567	0.04331	0.347046
GP4-B2				5.38959	0.2075	0.717981	0.250109	0.097518	0.544033	0.0933991	0.0645497	0.0744938	0.0285455	6.55275
GP4-C1					6.8589	3.31808	1.22815	0.0593542	0.45115	1.58515	0.220743	0.406384	0.0441836	0.241398
GP4-C2						1.30572	1.77979	1.68647	0.105492	0.679724	0.444627	0.0420077	0.17122	0.726633
resting microglia (P2RY12+ TMEM119+)							17.7994	1.4051	2.6528	4.99396	0.0369924	2.15537	0.00186766	1.29774
TAM M1/M2 (APOE+, TYROBP+)								6.15221	29.1518	11.4065	2.88652	1.36733	0.150775	1.71342
TAM CytoHi+ (CCL3+, SPP1+)									1.36089	0.465918	2.94688	0.764709	0.0657258	0.574346
TAM M1/M2 (MRC1+ CD163+)										2.47874	0.167123	1.78163	0.441194	3.54624
Dendritic-cell-like (CD1C+,FCER1A+)											0.0318709	0.406916	0.0125876	11.8995
Neutrophil/Monocyte (S100A9+, THBS1+)												0.0642717	0.0439094	3.02077
T-cells (CD3G+, IL32+)													0.0856584	1.22325
Treg (FOXP3+, CTLA4+)														0.420641

### Sheet: SHH
Supplementary Table 7. Correlation matrix for deconvoluted MAGIC cohort subpopulation proportions
Pearsons R
	SHH-A2	SHH-B1	SHH-B2	SHH-C1	SHH-C2	Microglia (P2RY12+ TMEM119+)	TAM M1/M2 (APOE+, TYROBP+)	TAM CytoHi+ (CCL3+, SPP1+)	TAM M1/M2 (MRC1+ CD163+)	Dendritic-cell-like (CD1C+,FCER1A+)	Neutrophil/Monocyte (S100A9+, THBS1+)	T-cells (CD3G+, IL32+)	B-cells (CD79A+, IGHM+)
SHH-A1	0.311382	-0.25218	0.0936594	-0.487087	-0.0429956	-0.0201681	0.0257271	0.0672378	-0.0584269	-0.0246961	0.00552197	0.0604496	0.122714
SHH-A2		-0.0439026	0.0908475	0.0122126	-0.406172	-0.139887	0.0998946	-0.0238163	0.00283823	-0.128854	-0.0663022	0.0373299	0.208128
SHH-B1			0.0372692	0.294575	-0.627487	-0.253651	0.137475	-0.113936	-0.224802	0.312725	-0.0466664	0.02853	0.0275936
SHH-B2				-0.285761	-0.347396	-0.0567732	0.217187	-0.12984	-0.373033	0.137374	-0.0361593	0.171432	0.285852
SHH-C1					-0.546654	0.0590434	-0.130671	0.0651545	0.112706	-0.0363593	0.0208214	0.0326843	0.0175499
SHH-C2						0.156398	-0.113792	0.0513605	0.232601	-0.155615	0.0402591	-0.15335	-0.264223
Microglia (P2RY12+ TMEM119+)							-0.338521	0.095659	-0.0508331	-0.14674	0.236809	0.0220297	-0.12626
TAM M1/M2 (APOE+, TYROBP+)								-0.187216	-0.663228	-0.336885	-0.0353868	-0.0490886	0.179373
TAM CytoHi+ (CCL3+, SPP1+)									-0.0192756	-0.1148	0.21594	-0.0226286	-0.023132
TAM M1/M2 (MRC1+ CD163+)										-0.194672	-0.0663734	-0.143723	-0.288357
Dendritic-cell-like (CD1C+,FCER1A+)											-0.113085	0.0105665	-0.217347
Neutrophil/Monocyte (S100A9+, THBS1+)												-0.010334	-0.026583
T-cells (CD3G+, IL32+)													0.344474
p value
	SHH-A2	SHH-B1	SHH-B2	SHH-C1	SHH-C2	Microglia (P2RY12+ TMEM119+)	TAM M1/M2 (APOE+, TYROBP+)	TAM CytoHi+ (CCL3+, SPP1+)	TAM M1/M2 (MRC1+ CD163+)	Dendritic-cell-like (CD1C+,FCER1A+)	Neutrophil/Monocyte (S100A9+, THBS1+)	T-cells (CD3G+, IL32+)	B-cells (CD79A+, IGHM+)
SHH-A1	3.41001e-06	0.000193086	0.172222	3.77277e-14	0.531593	0.769266	0.708246	0.327604	0.395084	0.719437	0.935993	0.378899	0.0732267
SHH-A2		0.522962	0.185523	0.859025	6.60567e-10	0.0409098	0.145277	0.729033	0.967075	0.0598662	0.334395	0.587074	0.00221035
SHH-B1			0.587684	1.17788e-05	7.93212e-25	0.000176562	0.0445526	0.0964333	0.000926994	3.07835e-06	0.497111	0.678144	0.688147
SHH-B2				2.18897e-05	1.83274e-07	0.408621	0.00138958	0.0579199	1.80659e-08	0.0447111	0.598862	0.0120128	2.17526e-05
SHH-C1					4.49959e-18	0.390108	0.056321	0.342848	0.100108	0.59684	0.762012	0.634461	0.798531
SHH-C2						0.022102	0.0968568	0.454803	0.000603805	0.022786	0.558058	0.0248667	9.13945e-05
Microglia (P2RY12+ TMEM119+)							3.90109e-07	0.163205	0.459453	0.0318991	0.000476283	0.748651	0.0652435
TAM M1/M2 (APOE+, TYROBP+)								0.00601393	1.70844e-28	4.47238e-07	0.606697	0.475024	0.00853867
TAM CytoHi+ (CCL3+, SPP1+)									0.779207	0.0939178	0.00148288	0.742057	0.736527
TAM M1/M2 (MRC1+ CD163+)										0.00425608	0.333875	0.0356333	1.82766e-05
Dendritic-cell-like (CD1C+,FCER1A+)											0.0989639	0.877867	0.00137798
Neutrophil/Monocyte (S100A9+, THBS1+)												0.880534	0.699003
T-cells (CD3G+, IL32+)													2.35635e-07
log p
	SHH-A2	SHH-B1	SHH-B2	SHH-C1	SHH-C2	Microglia (P2RY12+ TMEM119+)	TAM M1/M2 (APOE+, TYROBP+)	TAM CytoHi+ (CCL3+, SPP1+)	TAM M1/M2 (MRC1+ CD163+)	Dendritic-cell-like (CD1C+,FCER1A+)	Neutrophil/Monocyte (S100A9+, THBS1+)	T-cells (CD3G+, IL32+)	B-cells (CD79A+, IGHM+)
SHH-A1	5.46724	3.71425	0.76391	13.4233	0.274421	0.113924	0.149816	0.484651	0.40331	0.143007	0.0287274	0.421477	1.13533
SHH-A2		0.28153	0.731602	0.0659943	9.18008	1.38817	0.837803	0.137253	0.0145397	1.22282	0.47574	0.231307	2.65554
SHH-B1			0.230856	4.9289	24.1006	3.7531	1.35113	1.01577	3.03292	5.51168	0.303547	0.168678	0.162319
SHH-B2				4.65976	6.7369	0.38868	2.85712	1.23717	7.74314	1.34958	0.222674	1.92035	4.66249
SHH-C1					17.3468	0.408815	1.24933	0.464899	0.999531	0.224142	0.118038	0.197595	0.097708
SHH-C2						1.65557	1.01387	0.342177	3.2191	1.64233	0.253321	1.60438	4.03908
Microglia (P2RY12+ TMEM119+)							6.40881	0.787268	0.337759	1.49622	3.32214	0.12572	1.18546
TAM M1/M2 (APOE+, TYROBP+)								2.22084	27.7674	6.34946	0.217028	0.323285	2.06861
TAM CytoHi+ (CCL3+, SPP1+)									0.108347	1.02725	2.82889	0.129563	0.132811
TAM M1/M2 (MRC1+ CD163+)										2.37099	0.476417	1.44814	4.73811
Dendritic-cell-like (CD1C+,FCER1A+)											1.00452	0.0565711	2.86076
Neutrophil/Monocyte (S100A9+, THBS1+)												0.055254	0.155521
T-cells (CD3G+, IL32+)													6.62776
